# Genetic access to an obligate cyanobacterial endosymbiont within the shoot meristem of fern hosts

**DOI:** 10.64898/2026.02.17.706265

**Authors:** Cristina Sarasa-Buisán, Erbil Güngör, Enrique Flores, Peter Lindblad, Sandra Nierzwicki-Bauer, Henriette Schluepmann

## Abstract

Eukaryote-associated microbes are ubiquitous, but their essential roles in the development and ecology of their host is yet to be fully understood, partly because complex associations cannot be reconstituted and, in many instances, the genetic tools to elucidate those roles are not available. Here, we report the conjugative transfer of DNA into *Nostoc azollae* within two *Azolla* fern hosts. *N. azollae* is a filamentous, N_2_-fixing, heterocyst-forming cyanobacterium which is an obligate endosymbiont of the complex microbial community associated with the floating ferns of the genus *Azolla*. The cyanobiont provides fixed nitrogen to its host, supporting maximum growth rates without any N-fertilizer and making *Azolla* symbioses both ecologically and agriculturally important. Triparental mating protocols and fluorescent reporter detection were optimized for the cyanobiont isolated from the fern, allowing further demonstration of heterologous gene expression in *N. azollae* driven by several promoters, including some of a CRISPR-associated transposon (CAST) system. *Azolla* was then treated with a cytokinin hormone to render fern shoot apices amenable to *in planta* conjugation, permitting DNA transfer to, and stable gene expression in two distinct developmental stages of *N. azollae* within *Azolla*. These included (i) cells of filaments from the Shoot Apical *Nostoc* colony, the only cyanobacterial stem-cell population vertically transmitted across fern generations, and (ii) cells from differentiated filaments in early formed *Azolla* leaf cavities. Our approach represents a technically groundbreaking advance for the genetic engineering of cyanobacterial endosymbioses that may be useful for other symbiotic systems, opening a pathway to investigate these important biological entities.
