## Supplementary material for "Genetic access to an obligate cyanobacterial endosymbiont within the shoot meristem of fern hosts": Table S1

### Sheet:  
Table S1. List of Golden Gate-cloning plasmids used in this study. * Level 1 and Level T assemby was performed with BsaI and BpiI respectively following the protocols described in STAR Methods.
Golden-gate plasmids
Name	Level *	Antibiotic	Site 5'	Site 3'	Description	Backbone	Procedence
pICH47732	1	Amp	CGCT	GGAG	Backbone for Level 1 (L1-P1 position)	pBIN19 and pUC19-derived	MoClo Toolkit (Addgene Kit #1000000044 ) (Weber et al., 2011)
pICH47761	1	Amp	CGCT	GGAG	Backbone for Level 1 (L1-P4 position)	pBIN19 and pUC19-derived	MoClo Toolkit (Addgene Kit #1000000044 ) (Weber et al., 2011)
pICH47841	1	Amp	CGCT	GGAG	Backbone for Level 1 (L1-P5 position)	pBIN19 and pUC19-derived	MoClo Toolkit (Addgene Kit #1000000044 ) (Weber et al., 2011)
pCAT.000	T	Amp, Kan	TGCC	GGGA	Backbone for Level T, RSF1010-derived ori, conjugative and replicative	pPMQAK1	CyanoGate Kit (Addgene Kit # 1000000146) (Vasudevan et al., 2019)
pDonor_ShCAST	1	Kan			Amplification of Left End (LE) and Right End (RE) for the Level 1 construct	pUC19, R6K origin of replication	(Addgene Plasmid #127924) (Strecker et al., 2019)
pC.059	0	Kan	GGAG*	AATG	Ptrc1O *(Site 5' overhang was PCR-adapted to TACT when binding to LE-end)	pSB4K5	CyanoGate Kit (Addgene Kit # 1000000146) (Vasudevan et al., 2019)
pC0.050	0	Spec	GGAG*	AATG	PpsbA2L *(Site 5' overhang was PCR-adapted to AGTA when binding to RE-end)	pICH41295	CyanoGate Kit (Addgene Kit # 1000000146) (Vasudevan et al., 2019)
pC0.005	0	Spec	GGAG	AATG	Pcpc560	pICH41295	CyanoGate Kit (Addgene Kit # 1000000146) (Vasudevan et al., 2019)
pC0.049	0	Kan	GGAG	AATG	BBa_J23119MH	pSB4K5	CyanoGate Kit (Addgene Kit # 1000000146) (Vasudevan et al., 2019)
pAzU0.1	0	Spec	GGAG	AATG	GlnA promoter	pICH41295	Arévalo et al., 2024
pAzU0.5	0	Spec	AATG	GCTT	Spectinomycin casette	pICH41308	Arévalo et al., 2024
pC0.008	0	Spec	AATG	GCTT	eYFP	pICH41308	CyanoGate Kit (Addgene Kit # 1000000146) (Vasudevan et al., 2019)
pC0.082	0	Spec	GCTT	CGCT	TrrnB	pICH41276	CyanoGate Kit (Addgene Kit # 1000000146) (Vasudevan et al., 2019)
pC0.078	0	Spec	GCTT	CGCT	Tcpc_operon	pICH41276	CyanoGate Kit (Addgene Kit # 1000000146) (Vasudevan et al., 2019)
pAzU1.1	1	Amp	TGCC	GCAA	GlnA promoter + TnsB,C,Q + PheA terminator	pICH47732	Arévalo et al., 2024
pAzU1.2	1	Amp	GCAA	ACTA	GlnA promoter + Cas12k+ PsaB terminator	pICH47742	Arévalo et al., 2024
pAzU1.3	1	Amp	ACTA	TTAC	J23119 promoter + empty sgRNA+ T7Te terminator	pICH47751	Arévalo et al., 2024
pCSCSB1.3.22	1	Amp	ACTA	TTAC	J23119 promoter + sgRNA + T7Te terminator inside (The sgRNA hibryd with the Anabaena nifK gene).	pICH47751	This work
pCSCSB1.3.23	1	Amp	ACTA	TTAC	J23119 promoter + sgRNA+ T7Te terminator. (The sgRNAhibryd with the N.azollae nifK gene).	pICH47751	This work
pCSCSB1.3.24	1	Amp	ACTA	TTAC	J23119 promoter + sgRNA+ T7Te terminator. (The sgRNA hibryd with the N.azollae narB gene).	pICH47751	This work
pAzU1.4	1	Amp	TTAC	CAGA	LB + RnpB promoter + eYFP + rrnB terminator	pICH47761	Arévalo et al., 2024
pCSCSB1.4.1	1	Amp	TTAC	CAGA	LB + trc1O promoter + eYFP + rrnB terminator	pICH47761	This work
pAzU1.5	1	Amp	CAGA	TGTG	cep-oc terminator + Erythromycin + Cpc560 promoter + RB	pICH47841	Arévalo et al., 2024
pCSCSB1.5.1	1	Amp	CAGA	TGTG	cep-oc terminator + Spectinomycin + PpsbA2L promoter + RB	pICH47841	This work
pICH50872	T	Amp	GCAA	GGGA	End-linker 1	pUC19-derived	MoClo Toolkit (Addgene Kit #1000000044 ) (Weber et al., 2011)
pICH41800	T	Amp	GCAA	GGGA	End-linker 5	pUC19-derived	MoClo Toolkit (Addgene Kit #1000000044 ) (Weber et al., 2011)
pL0	T	Kan			Ptrc1O-eYFP cassette + End-linker from pICH50872	pCAT.000	This work
pL3	T	Kan			PBBa_J23119MH-eYFP cassette + End-linker from pICH50872	pCAT.000	This work
pL4	T	Kan			pGlnA-eYFP cassette + End-linker from pICH50872	pCAT.000	This work
pL6	T	Kan			PpsbA2L-eYFP cassette + End-linker from pICH50872	pCAT.000	This work
pL10	T	Kan			Pcpc560-eYFP cassette + End-linker from pICH50872	pCAT.000	This work
pCAST01	T	Kan			Tns + Cas12k + empty sgRNA + RB + Ptrc1O-eYFP + Erythromycin + LB + End linker from pICH41800. Ready to clone any sgRNA with LguI reaction	pCAT.000	This work
pCAST02	T	Kan			Tns + Cas12k + empty sgRNA + RB + Ptrc1O-eYFP + Spectinomycin + LB + End linker from pICH41800. Ready to clone any sgRNA with LguI reaction	pCAT.000	This work
pCSCSBT22	T	Kan			Tns + Cas12k + sgRNA (nifK-Anabaena) + RB + Ptrc1O-eYFP + Erythromycin + LB + End linker from pICH41800.	pCAT.000	This work
pCAST-7120	T	Kan			Tns + Cas12k + sgRNA (nifK-Anabaena) + RB + Ptrc1O-eYFP + Spectinomycin + LB + End linker from pICH41800.	pCAT.000	This work
pCAST-Nazo23	T	Kan			Tns + Cas12k + sgRNA (nifK-N.azollae) + RB + Ptrc1O-eYFP + Erythromycin + LB + End linker from pICH41800.	pCAT.000	This work
pCAST-Nazo24	T	Kan			Tns + Cas12k + sgRNA (narB-pseudogene- N. azollae) + RB + Ptrc1O-eYFP + Erythromycin + LB + End linker from pICH41800.	pCAT.000	This work
