## Supplementary material for "Genetic access to an obligate cyanobacterial endosymbiont within the shoot meristem of fern hosts": Table S2

### Sheet:  
Table S2. List of oligonucleotides used in work. sgRNA oligonucleotides were hybridized following the protocol described in STAR Methods.
Name	Oligonucleotide sequence (5`-3`)	Orientation	Description	Level T construct	Target sequence inside gene (5`-3`)	Organism
gNifK_7120_1a_F	TTGCTCTTCCAAAGTTGAAAGAGTGTCTGAATGGACAAAATCTTGGGCTGGAAGAGCAA	F	gRNA of nifK (all1440) (including the PAM sequence (GTT)). Including restriction enzyme site from LguI. R is a complement stream of F.	pCSCSBT22	GTTGAAAGAGTGTCTGAATGGACAAAATCTTGG	Anabaena sp. PCC7120
gNifK_7120_1a_R	TTGCTCTTCCAGCCCAAGATTTTGTCCATTCAGACACTCTTTCAACTTTGGAAGAGCAA	R
gNifK_7120_1b_F	TTGCTCTTCCAAAGAAAGAGTGTCTGAATGGACAAAATCTTGGGCTGGAAGAGCAA	F	gRNA of nifK (all1440). Including restriction enzyme site from LguI. R is a complement stream of F.	pCAST-7120	GAAAGAGTGTCTGAATGGACAAAATCTTGG	Anabaena sp. PCC7120
gNifK_7120_1b_R	TTGCTCTTCCAGCCCAAGATTTTGTCCATTCAGACACTCTTTCTTTGGAAGAGCAA	R
gNifK_0708_3a_F	TTGCTCTTCCAAAGTTCAAGGTTCTCAAGGTTGTGTGGCTTACTTCGCTGGAAGAGCAA	F	gRNA of nifK (AAZO_RS06495) (including the initial PAM sequence (GTT)). Including restriction enzyme site from LguI. R is a complement stream of F.	pCAST-Nazo23	GTTCAAGGTTCTCAAGGTTGTGTGGCTTACTTC	Nostoc azollae 0708
gNifK_0708_3a_R	TTGCTCTTCCAGCGAAGTAAGCCACACAACCTTGAGAACCTTGAACTTTGGAAGAGCAA	R
gNarB_0708_1_F	TTGCTCTTCCAAAgacccgcatcgcactcccgccgtagaattcGCTGGAAGAGCAA	F	gRNA of the pseudogene narB (Aazo_2706). Including restriction enzyme site from LguI. R is a complement stream of F.	pCAST-Nazo23	gacccgcatcgcactcccgccgtagaattc	Nostoc azollae 0708
gNarB_0708_1_R	TTGCTCTTCCAGCgaattctacggcgggagtgcgatgcgggtcTTTGGAAGAGCAA	R
PpsbA2L-RE-F1	GTGGTCTCAAGTACTTTAGCGTTCCAGTGGA	F	To use in PCR to obtain a fragment with domesticated 5' OH of PpsbA2L to fuse to Right End (RE) (it replaces 5' overhang of Ppsba2L BsaI site in pC0.050 by AGTA )
PpsbA2L-RE-R1	GTGGTCTCACATTCTAGTAACCTCC	R
Ptrc10-Bsa-F1	CCGGTCTCATACTTTGACAATTAATCATCCGGCTCG	F	To use in PCR to obtain a fragment with domesticated 5' OH of Ptrc10 to fuse to Left End (LE) (it replaces 5' overhang of trc10 BsaI site in pC.059 by TACT )
Ptrc10-Bsa-R1	CTGGTCTCACATTTAGTATTTCTCCTCTTT	S
