## Supplementary material for "Genetic access to an obligate cyanobacterial endosymbiont within the shoot meristem of fern hosts": Table S3

### Sheet: Sheet 1
Table S3. Summary of results of the in planta N. azollae conjugation experiments. This table summarizes conjugation assays carried out in Azolla apexes containing N. azollae after the establishment of the experimental workflow. Seven prior exploratory experiments, not shown here, were performed to refine key parameters, and they confirmed the feasibility of conjugation events. These included tria…
Nº Experiment	Days post-hormone	E. coli preparation protocol	Plasmid name	Light:dark cycle (h)	Visualization day(s) post conjugation	YES/NO exconjugants observed	nº of total observed apexes	nº positives apexes	% positive apexes	AP1	AP2	AP3	AP4	AP5	AP6	AP7	AP8	AP9	AP10	AP11	AP12	AP13	AP14	AP15	average exconjugants / positive apex	SD
EXP-01	16	Classical - O/N	L0	12:12:00	4	Yes	12	8	66.6667	33	9	201	0	0	4	10	12	181	0	0	40				61.25	81.2224
EXP-01	16	Classical - O/N	L10	12:12:00	4	Yes	15	9	60	0	44	0	1	5	3	0	7	13	0	0	0	229	190	4	55.1111	89.0301
EXP-02	15	Classical - O/N	CAST (narB)	12:12:00	4	Yes	7	2	28.5714	2	1	0	0	0	0	0									1.5	0.786796
EXP-02	15	Classical - O/N	L0	12:12:00	4	Yes	3	1	33.3333	2	0	0												_	2	1.1547
EXP-03	15	Short	L0	16:08:00	2	Yes	5	2	40	189	37	0	0	0											113	107.48
EXP-04	22	Short	L0	DARK	2	Yes	5	3	60	33	48	7	0	0											29.3333	20.7445
EXP-04	22	Short	L10	16:08:00	2	No	3	0	0	0	0	0													0
EXP-04	22	Short	L4	16:08:00	2	No	5	0	0	0	0	0	0	0											0
EXP-05	22	Short	L0	16:08:00	2	Yes	10	1	10	1	0	0	0	0	0	0	0	0	0						1
EXP-06	22	Short	CAST (narB)	16:08:00	2	Yes	6	1	16.6667	1	0	0	0	0	0										1
EXP-06	15	Short	CAST (narB)	16:08:00	2	No	6	0	0	0	0	0	0	0	0										0
EXP-06	22	Short	L0	16:08:00	2	Yes	7	4	57.1429	17	4	1	2	0	0	0									6	7.43864
EXP-06	15	Short	L0	16:08:00	2	Yes	7	1	14.2857	10	0	0	0	0	0	0									10
EXP-07	15	Classical	L0	16:08:00	1	No	10	0	0	0	0	0	0	0	0	0	0	0	0						0
EXP-07	15	Short	L0	16:08:00	1	No	5	0	0	0	0	0	0	0											0
EXP-07	15	Classical	L0	16:08:00	2	Yes	3	2	66.6667	2	2	0													2	0
EXP-07	15	Short	L0	16:08:00	2	Yes	7	3	42.8571	24	6	193	0	0	0	0									74.3333	103.162
EXP-07	15	Short	T24	16:08:00	2	Yes	6	1	16.6667	1	0	0	0	0	0										1
EXP-08	17	Short	CAST (narB)	16:08:00	3	Yes	8	2	25	1	2	0	0	0	0	0	0								1.5	0.707107
EXP-08	17	Short	L0	16:08:00	2	Yes	10	4	40	2	7	52	2												24.2813	15.75
EXP-08	17	Short	L0	16:08:00	3	Yes	1	1	100	5															5
EXP-08	17	Short	L10	16:08:00	3	Yes	4	3	75	17	2	14	0												11	7.93725
EXP-08	17	Short	L3	16:08:00	2	Yes	1	1	100	2															2
EXP-08	17	Short	L3	16:08:00	3	Yes	1	1	100	3															3
EXP-08	17	Short	L4	16:08:00	3	Yes	1	1	100	1															1
EXP-08	17	Short	L6	16:08:00	3	Yes	5	3	60	30	42	35	0	0											35.6667	6.02771
